# A cell fractionation and quantitative proteomics pipeline to enable functional analyses of cotton fiber development

**DOI:** 10.1101/2024.08.08.603566

**Authors:** Youngwoo Lee, Heena Rani, Eileen L. Mallery, Daniel B Szymanski

## Abstract

Cotton fibers are aerial trichoblasts that employ a highly polarized diffuse growth mechanism to emerge from the developing ovule epidermis. After executing a complicated morphogenetic program, the cells reach lengths over 2 cm and serve as the foundation of a multi-billion-dollar textile industry. Important traits such as fiber diameter, length, and strength are defined by the growth patterns and cell wall properties of individual cells. At present, the ability to engineer fiber traits is limited by our lack of understanding regarding the primary controls governing the rate, duration, and patterns of cell growth. To gain insights into the compartmentalized functions of proteins in cotton fiber cells, we developed a label-free liquid chromatography mass spectrometry method for systems level analyses of fiber proteome. Purified fibers from a single locule were used to fractionate the fiber proteome into apoplast (APO_T_), membrane-associated (p200), and crude cytosolic (s200) fractions. Subsequently, proteins were identified, and their localizations and potential functions were analyzed using combinations of size exclusion chromatography, statistical and bioinformatic analyses. This method had good coverage of the p200 and apoplast fractions, the latter of which was dominated by proteins associated with particulate membrane-enclosed compartments. The apoplastic proteome was diverse, the proteins were not degraded, and some displayed distinct multimerization states compared to their cytosolic pool. This quantitative proteomic pipeline can be used to improve coverage and functional analyses of the cotton fiber proteome as a function of developmental time or differing genotypes.
