## Supplementary material for "A cell fractionation and quantitative proteomics pipeline to enable functional analyses of cotton fiber development": Data S5 APOp200 and APOs200 yield different buffers

### Sheet: APO yield buffer screen
Supplemental Dataset S5. Summary of APOs200 and APOp200 protein yield/boll with different buffers
	MIB with sorbitol	HEPES without sorbitol		PBS without sorbitol		Water
APOs200	15.6056	27.6518	14.2452	4.17911	11.1969	13.5	83.1
APOp200	63.5448	15.2635	69.3675	3.52709	70.3836	12.8	52.6565
# of replicates	3 replicates	1	1	1	1	1	4 replicates
# of locules	4	1	4	1	4	1	4
samples used for	LC-MS/MS for proteomics		CG-MS/MS for metabolomics		CG-MS/MS for metabolomics		LC-MS/MS for metabolomics
	tab1		tab2		tab2		tab1
